# Robotic High-Throughput Biomanufacturing and Functional Differentiation of Human Pluripotent Stem Cells

**DOI:** 10.1101/2020.08.03.235242

**Authors:** Carlos A. Tristan, Pinar Ormanoglu, Jaroslav Slamecka, Claire Malley, Pei-Hsuan Chu, Vukasin M. Jovanovic, Yeliz Gedik, Charles Bonney, Elena Barnaeva, John Braisted, Sunil K. Mallanna, Dorjbal Dorjsuren, Michael J. Iannotti, Ty C. Voss, Sam Michael, Anton Simeonov, Ilyas Singeç

**Author notes:** Astellas Institute for Regenerative Medicine, Westborough, MA, USA. Correspondence, Ilyas Singeç, M.D., Ph.D., NIH National Center for Advancing Translational Sciences (NCATS), Stem Cell Translation Laboratory, NIH Regenerative Medicine Program, 9800 Medical Center Drive, Rockville, MD 20850, USA.

## Abstract

Efficient translation of human induced pluripotent stem cells (hiPSCs) depends on implementing scalable cell manufacturing strategies that ensure optimal self-renewal and functional differentiation. Currently, manual culture of hiPSCs is highly variable and labor-intensive posing significant challenges for high-throughput applications. Here, we established a robotic platform and automated all essential steps of hiPSC culture and differentiation under chemically defined conditions. This streamlined approach allowed rapid and standardized manufacturing of billions of hiPSCs that can be produced in parallel from up to 90 different patient-and disease-specific cell lines. Moreover, we established automated multi-lineage differentiation to generate primary embryonic germ layers and more mature phenotypes such as neurons, cardiomyocytes, and hepatocytes. To validate our approach, we carefully compared robotic and manual cell culture and performed molecular and functional cell characterizations (e.g. bulk culture and single-cell transcriptomics, mass cytometry, metabolism, electrophysiology, Zika virus experiments) in order to benchmark industrial-scale cell culture operations towards building an integrated platform for efficient cell manufacturing for disease modeling, drug screening, and cell therapy. Combining stem cell-based models and non-stop robotic cell culture may become a powerful strategy to increase scientific rigor and productivity, which are particularly important during public health emergencies (e.g. opioid crisis, COVID-19 pandemic).
