## Supplemental Table 2 for "Robotic High-Throughput Biomanufacturing and Functional Differentiation of Human Pluripotent Stem Cells"

### Sheet: LiPSC GR1.1 up-regulated
Symbol	Average log FC	p Value
Genes up-regulated by automated cell culture
DRAP1	0.470039	5.09318e-177
MFGE8	0.462834	5.24522e-120
PKM	0.450227	4.46781e-148
LITAF	0.374491	1.06242e-130
AL591030.1	0.358177	2.07603e-166
FTL	0.345329	9.1628e-225
NDUFS2	0.342875	1.92992e-121
BST2	0.336521	8.58245e-109
STC1	0.332288	4.69203e-63
AC093866.1	0.311275	6.3192e-115
SFRP1	0.308871	5.53492e-37
CLDN6	0.307487	1.81713e-71
MT-CO2	0.306246	5.35552e-67
RPS3	0.305688	0
BANF1	0.303993	1.47371e-77
HSPA8	0.300735	8.2213e-99
WDR60	0.29724	6.09671e-25
PPDPF	0.294999	2.97452e-84
APOE	0.289448	1.0814e-70
UGP2	0.287762	3.33685e-64
USP9X	0.284379	3.7544e-41
ID1	0.282666	2.41033e-22
GAPDH	0.274611	2.33095e-163
TNNT1	0.274151	1.31996e-55
TKT	0.272639	5.12863e-91
BBS9	0.26639	4.41214e-96
RPS9	0.258955	3.48602e-268
SOX2	0.253307	8.50324e-43
RPS4Y1	0.250598	1.4017e-58

### Sheet: LiPSC GR1.1 down-regulated
Symbol	Average log FC	p Value
Genes down-regulated by automated cell culture
NUTF2	-0.929835	0
MT1X	-0.844013	0
ERH	-0.788917	0
PMAIP1	-0.545318	3.69407e-258
SEC61G	-0.51129	2.15621e-202
PABPN1	-0.445085	2.21149e-296
PCBP2	-0.445014	2.19525e-186
C4orf48	-0.418795	9.2008e-180
THOC6	-0.41578	0
RPS21	-0.396705	0
AK4	-0.396593	2.7087e-145
PPIB	-0.391188	1.05301e-145
DUSP6	-0.389542	1.75524e-132
HSPE1	-0.379396	1.06702e-171
SLIRP	-0.362917	3.10894e-135
GLDC	-0.362347	1.71343e-226
TOMM7	-0.357443	1.51203e-141
MARCKSL1	-0.353809	2.46529e-163
FABP5	-0.347688	2.32566e-88
RPL41	-0.347336	0
KDM1A	-0.343753	1.23274e-151
RPL39	-0.343192	3.99891e-261
CCND1	-0.340057	8.64685e-98
L1TD1	-0.332117	1.18221e-110
TMA7	-0.324403	1.96999e-169
SPRY1	-0.311544	3.60015e-97
ATP5MD	-0.310589	2.87396e-99
HSP90B1	-0.308081	7.16039e-81
LSM3	-0.30767	5.01797e-105
TMSB4X	-0.304599	1.07317e-158
RPS27	-0.302909	3.51469e-202
UTF1	-0.302829	5.88609e-147
KRT8	-0.30009	4.26336e-80
ENY2	-0.29926	2.11811e-92
RANBP1	-0.294592	7.23813e-96
IGDCC3	-0.29447	2.23785e-93
MDK	-0.29412	2.44915e-118
COX7B	-0.293167	6.52596e-86
CNN3	-0.292427	1.06041e-83
LSM7	-0.291982	2.8856e-111
SNRPG	-0.291719	6.02085e-93
UQCRQ	-0.29109	1.54707e-88
PEG10	-0.289462	2.27727e-77
UQCRB	-0.285972	6.12185e-85
MICOS10	-0.285652	9.84349e-81
HMGCS1	-0.285122	8.37208e-76
PDGFA	-0.285088	1.60922e-121
SEM1	-0.276453	9.62285e-96
MT2A	-0.275994	3.26457e-93
FOXD3-AS1	-0.274262	3.62116e-77
TUBB6	-0.274051	1.23147e-82
RPL21	-0.271158	4.68721e-177
COX8A	-0.270078	3.04642e-89
CD9	-0.26968	1.4228e-63
COPS9	-0.267386	1.18466e-79
COX6C	-0.265837	1.68904e-71
HNRNPAB	-0.264865	1.13083e-69
RPN1	-0.264593	7.81534e-124
HYOU1	-0.261167	3.25788e-198
FKBP3	-0.260784	1.68218e-69
POLR3G	-0.260742	2.92298e-79
RPLP2	-0.260193	3.60196e-265
CYCS	-0.259566	5.12662e-72
NAA38	-0.25641	8.45727e-70
ZIC1	-0.255958	8.47569e-261
COX5B	-0.254988	5.54942e-90
ALYREF	-0.253991	1.17627e-197
DSEL	-0.252362	7.48723e-83
SRSF2	-0.250253	3.25173e-56

### Sheet: WA09 up-regulated
Symbol	Average log FC	p Value
Genes up-regulated by automated cell culture
RPL7	0.319962	0
MALAT1	0.303394	5.39578e-87
BNIP3	0.297413	4.79591e-45
DDIT4	0.283742	4.34196e-87

### Sheet: WA09 down-regulated
Symbol	Average log FC	p Value
Genes down-regulated by automated cell culture
SFRP1	-0.354046	8.90408e-114
ATP5F1E	-0.312854	1.50459e-132
SLIRP	-0.288926	4.23608e-127
RPL22L1	-0.282513	1.12358e-85
HIST1H4C	-0.279739	2.65081e-44
BEX1	-0.27381	7.47869e-105
POLR2L	-0.268376	1.16222e-130
DNAJC15	-0.260421	3.14343e-145
HNRNPAB	-0.255065	8.53451e-96
APOE	-0.251357	1.36535e-72
COPS9	-0.251173	2.54187e-103
